# Shadow ORFs illuminated: long overlapping genes in *Pseudomonas aeruginosa* are translated and under purifying selection

**DOI:** 10.1101/2021.02.09.430400

**Authors:** Michaela Kreitmeier, Zachary Ardern, Miriam Abele, Christina Ludwig, Siegfried Scherer, Klaus Neuhaus

**Affiliations:** Chair for Microbial Ecology, TUM School of Life Sciences, Technische Universität München Weihenstephaner Berg 3, 85354 Freising, Germany; Bavarian Center for Biomolecular Mass Spectrometry (BayBioMS), TUM School of Life Sciences, Technische Universität München, Gregor-Mendel-Strasse 4, 85354 Freising, Germany; Core Facility Microbiome, ZIEL – Institute for Food & Health, Technische Universität München Weihenstephaner Berg 3, 85354 Freising, Germany

**Keywords:** Overlapping genes, mass spectrometry, ribosome profiling, orphan genes, overprinting, *de novo* gene origin

## Abstract

The existence of overlapping genes (OLGs) with significant coding overlaps revolutionises our understanding of genomic complexity. We report two exceptionally long (957 nt and 1536 nt), evolutionarily novel, translated antisense open reading frames (ORFs) embedded within annotated genes in the medically important Gram-negative bacterium *Pseudomonas aeruginosa*. Both OLG pairs show sequence features consistent with being genes and transcriptional signals in RNA sequencing data. Translation of both OLGs was confirmed by ribosome profiling and mass spectrometry. Quantitative proteomics of samples taken during different phases of growth revealed regulation of protein abundances, implying biological functionality. Both OLGs are taxonomically highly restricted, and likely arose by overprinting within the genus. Evidence for purifying selection further supports functionality. The OLGs reported here are the longest yet proposed in prokaryotes and are among the best attested in terms of translation and evolutionary constraint. These results highlight a potentially large unexplored dimension of prokaryotic genomes.
