## Supplementary table 2 for "Shadow ORFs illuminated: long overlapping genes in *Pseudomonas aeruginosa* are translated and under purifying selection"

### Sheet: this study
Strain	Broth	Locus Tag	Name	Genome_start	Genome_stop	Strand	RPKMRNASeq	CoverageRNASeq	RPKMRiboSeq	CoverageRiboSeq	RCV
PAO1	LB	PA0260	tle3	291154	293304	-	29.6862	0.839842	23.1675	0.88238	0.786499
		-	olg1	291556	292512	+	35.9136	0.884535	40.3122	0.935214	1.12513
		PA1383	NA	1501611	1503416	+	20.2211	0.699059	22.7617	0.868217	1.12634
		-	olg2	1501875	1503602	-	22.06	0.75	14.17	0.87	0.64
		PA0261	til3	293301	293798	-	27.3811	0.824297	28.5862	0.885542	1.05183
		PA0262	vgrG2b	293802	296861	-	18.3871	0.695588	16.7152	0.839869	0.910834
		PA1384	galE	1503568	1504581	+	5.82308	0.47288	5.48419	0.729783	0.958382
		PA0259	tla3	289562	291004	-	67.2189	0.939016	46.7155	0.984407	0.694066

### Sheet: Grady et al. (2017)
Strain	Broth	Locus Tag	Name	Genome_start	Genome_stop	Contig (if necessary)	Strand	RPKMRNASeq	CoverageRNASeq	RPKMRiboSeq	CoverageRiboSeq	RCV
PAO1	M9+glycerol	-	olg1	291556	292512		+	36.27	0.9	15.51	0.9	0.43
		PA0260	tle3	291154	293304		-	29.65	0.86	48.5	0.97	1.64
		-	olg2	1501875	1503602		-	20.7914	0.715278	5.22399	0.615355	0.251127
		PA1383	NA	1501611	1503416		+	11.3044	0.468254	12.8395	0.76818	1.16243
	M9+n-alkane	-	olg1	291556	292512		+	19.8942	0.777081	6.98317	0.749913	0.354751
		PA0260	tle3	291154	293304		-	11.81	0.64	17.93	0.86	1.53
		-	olg2	1501875	1503602		-	27.9764	0.746142	7.63958	0.740355	0.273238
		PA1383	NA	1501611	1503416		+	14.0096	0.592285	10.1137	0.788667	0.720791
ATCC33988	M9+glycerol	-	olg1	2922	3879	NZ_JPQQ01000139.1	+	26.86	0.84	11.08	0.8	0.41
		PA0260	tle3	2520	4671	NZ_JPQQ01000139.1	-	13.26	0.66	12.15	0.81	0.97
	M9+alkane	-	olg1	2922	3879	NZ_JPQQ01000139.1	+	22.32	0.89	4.91	0.73	0.22
		PA0260	tle3	2520	4671	NZ_JPQQ01000139.1	-	9.86	0.7	12.9	0.88	1.32
