## Supplementary table 3 for "Shadow ORFs illuminated: long overlapping genes in *Pseudomonas aeruginosa* are translated and under purifying selection"

### Sheet: Tabelle1
Sequence	Modified sequence	Missed cleavages	Proteins	Charges	Score	Intensity	dotp (exp. Spectrum and Prosit predicted spectrum)
AGDQNHAGAQFTSGK	0	0	Olg1	2;3	141.55	15139000	0.748; 0.8168
AVALAVAQR	0	0	Olg1	2	105.2	50495000	0.94
DGSVEIESR	0	0	Olg1	2	66.621	0	0.8432
EPLDLLSNAAPADTLDVGK	0	0	Olg1	2	41.227	6305400	0.6716
IEGIAHLIDAAGGVLSR	0	0	Olg1	2;3	65.395	10226000	0.6446;0.4339
LAALATHPAGAAYR	0	0	Olg1	2;3	88.087	68534000	0.7918;0.8986
LQAQPGLVGSFR	0	0	Olg1	2	76.943	16454000	0.8665
MASAADELEDTFER	0	0	Olg1	2	188.06	54992000	0.8899
QPGPSREPLDLLSNAAPADTLDVGK	1	1	Olg1	3	18.904	13493000	0.4922
RLQAQPGLVGSFR	1	1	Olg1	3	50.563	2520200	0.7149
RRDGSVEIESR	2	2	Olg1	3	48.004	2948800	0.7278
TLRQPGPSREPLDLLSNAAPADTLDVGK	2	2	Olg1	4	38.537	5080400	0.6555
AETPYEAR	0	0	Tle3	2	65.038	3465500	0.8347
ANFDQGDSVLLTAPR	0	0	Tle3	2	97.214	2979100	0.7993
ELAQQTHVFSAR	0	0	Tle3	3	40.066	0	0.3867
ELGTGMVLVTR	0	0	Tle3	2	53.327	3086900	0.6593
FASGAGGAAVR	0	0	Tle3	2	59.245	5533800	0.8102
GIFSQGDASVDLPDEEVR	0	0	Tle3	2	43.382	2524900	0.65
GILEFICGR	0	0	Tle3	2	66.682	1775900	0.8241
NSQLIDATVAYR	0	0	Tle3	2	64.792	8067200	0.8144
TGLPQGFHQR	0	0	Tle3	3	43.282	6168600	0.7551
TIVSAQSITLPK	0	0	Tle3	2	64.297	5292000	0.7743
GGAVPGGQADVADPVEVTR	0	0	Olg2	2	30.059	1761900	0.6652
IPELGGR	0	0	Olg2	2	59.609	11108000	0.608
ISPHLDTYR	0	0	Olg2	3	24.089	1428800	0.7404
LAEVEEHHVAAGR	0	0	Olg2	3	35.677	1566600	0.6076
LVEAQLK	0	0	Olg2	2	60.358	15954000	0.8642
AANITLAQEIFGNK	0	0	PA1383	2	193.28	33378000	0.8437
AHETGVYTVTEVAK	0	0	PA1383	2;3	221.6	57183000	0.8667;0.7125
APLQGDATFVAGSWNPK	0	0	PA1383	2	162.32	38047000	0.7471
ASGTVPMQALQR	0	0	PA1383	2	103.55	105790000	0.8895
FDVGDLK	0	0	PA1383	2	85.359	47128000	0.7482
FDVGDLKVDFENVR	1	1	PA1383	3	75.462	10689000	0.7719
GVLFDQNGK	0	0	PA1383	2	128.57	12259000	0.9564
LDQAGADMIK	0	0	PA1383	2	96.331	52566000	0.8585
LGINTDVLNEAGR	0	0	PA1383	2	122.69	30522000	0.8318
LVLEGEFPTCEALGLIR	0	0	PA1383	2	126.1	19198000	0.8389
QTATGGNVVFFNFR	0	0	PA1383	2	94.297	17745000	0.827
QTATGGNVVFFNFREPSSQDSQPAK	1	1	PA1383	3	117.43	50714000	0.7243
RYPATGSTYLTDSSGK	1	1	PA1383	2;3	61.127	28826000	0.5324;0.7836
SEETTFDLPSVTYTIDPVK	0	0	PA1383	2	51.211	4121400	0.6502
SVENGANLDSK	0	0	PA1383	2	102.06	19037000	0.8015
TIAGNRLDEFWK	1	1	PA1383	2	90.108	0	0.7533
TVFGFAGGDK	0	0	PA1383	2	58.433	14347000	0.7871
VDFENVR	0	0	PA1383	2	86.866	39823000	0.7897
VLHPLNLNNQDR	0	0	PA1383	2;3	124.1	99643000	0.8436;0.8221
VSLQNDPLNELR	0	0	PA1383	2	102.06	56980000	0.7757
YPATGSTYLTDSSGK	0	0	PA1383	2	140.31	12379000	0.8533
