## Supplementary table 5 for "Shadow ORFs illuminated: long overlapping genes in *Pseudomonas aeruginosa* are translated and under purifying selection"

### Sheet: mGene1 ORFs
ORF number	length	p-value permutation	p-value synonymous mutation	frame	start	end
1	716	0.00167664	1	plus_0	1	2151
2	0	1	1	plus_1	2	4
3	33	0.999151	0.980174	plus_1	5	106
4	44	0.987026	0.853811	plus_1	107	241
5	38	0.996451	0.951724	plus_1	242	358
6	74	0.711464	0.347943	plus_1	359	583
7	22	0.999994	0.999395	plus_1	584	652
8	23	0.999989	0.999006	plus_1	653	724
9	18	1	0.999983	plus_1	725	781
10	49	0.970068	0.791083	plus_1	782	931
11	13	1	1	plus_1	932	973
12	131	0.115116	0.0254188	plus_1	974	1369
13	45	0.984445	0.841072	plus_1	1370	1507
14	36	0.997902	0.965951	plus_1	1508	1618
15	131	0.115116	0.0254188	plus_1	1619	2014
16	0	1	1	plus_1	2015	2017
17	3	1	1	plus_1	2018	2029
18	10	1	1	plus_1	2030	2062
19	0	1	1	plus_1	2063	2065
20	6	1	1	plus_1	2066	2086
21	6	1	1	plus_1	2087	2107
22	14	1	1	plus_1	2108	2149
23	2	1	1	plus_2	3	11
24	57	0.970232	0.424797	plus_2	12	185
25	189	0.0603158	0.000208743	plus_2	186	755
26	95	0.662439	0.0521795	plus_2	756	1043
27	32	0.999737	0.922832	plus_2	1044	1142
28	174	0.0955622	0.000588172	plus_2	1143	1667
29	43	0.996207	0.710014	plus_2	1668	1799
30	6	1	1	plus_2	1800	1820
31	10	1	0.999996	plus_2	1821	1853
32	25	0.99998	0.981901	plus_2	1854	1931
33	2	1	1	plus_2	1932	1940
34	3	1	1	plus_2	1941	1952
35	3	1	1	plus_2	1953	1964
36	11	1	0.999984	plus_2	1965	2000
37	23	0.999992	0.990811	plus_2	2001	2072
38	26	0.999969	0.978754	plus_2	2073	2150
39	9	1	1	com_plus_0	1	30
40	5	1	1	com_plus_0	31	48
41	20	1	1	com_plus_0	49	111
42	14	1	1	com_plus_0	112	156
43	81	0.718152	0.725679	com_plus_0	157	402
44	50	0.989018	0.980032	com_plus_0	403	555
45	32	0.999942	0.999559	com_plus_0	556	654
46	1	1	1	com_plus_0	655	660
47	0	1	1	com_plus_0	661	663
48	8	1	1	com_plus_0	664	690
49	30	0.999977	0.999905	com_plus_0	691	783
50	34	0.999868	0.999089	com_plus_0	784	888
51	3	1	1	com_plus_0	889	900
52	38	0.999442	0.996618	com_plus_0	901	1017
53	34	0.999868	0.999089	com_plus_0	1018	1122
54	4	1	1	com_plus_0	1123	1137
55	20	1	1	com_plus_0	1138	1200
56	12	1	1	com_plus_0	1201	1239
57	43	0.997649	0.991638	com_plus_0	1240	1371
58	38	0.999442	0.996618	com_plus_0	1372	1488
59	3	1	1	com_plus_0	1489	1500
60	68	0.883364	0.833375	com_plus_0	1501	1707
61	40	0.998971	0.994309	com_plus_0	1708	1830
62	90	0.581697	0.530745	com_plus_0	1831	2103
63	14	1	1	com_plus_0	2104	2148
64	1	1	1	com_plus_0	2149	2154
65	43	0.998348	0.963273	com_plus_1	2	133
66	31	0.999975	0.999139	com_plus_1	134	229
67	25	0.999999	0.999775	com_plus_1	230	307
68	21	1	0.999995	com_plus_1	308	373
69	63	0.945719	0.789667	com_plus_1	374	565
70	7	1	1	com_plus_1	566	589
71	67	0.917275	0.713161	com_plus_1	590	793
72	40	0.999282	0.983173	com_plus_1	794	916
73	11	1	1	com_plus_1	917	952
74	33	0.999939	0.9987	com_plus_1	953	1054
75	6	1	1	com_plus_1	1055	1075
76	63	0.945719	0.789667	com_plus_1	1076	1267
77	24	1	0.999949	com_plus_1	1268	1342
78	22	1	0.999981	com_plus_1	1343	1411
79	10	1	1	com_plus_1	1412	1444
80	5	1	1	com_plus_1	1445	1462
81	6	1	1	com_plus_1	1463	1483
82	88	0.678802	0.281411	com_plus_1	1484	1750
83	6	1	1	com_plus_1	1751	1771
84	31	0.999975	0.999139	com_plus_1	1772	1867
85	1	1	1	com_plus_1	1868	1873
86	5	1	1	com_plus_1	1874	1891
87	3	1	1	com_plus_1	1892	1903
88	16	1	1	com_plus_1	1904	1954
89	51	0.990378	0.901057	com_plus_1	1955	2110
90	13	1	1	com_plus_1	2111	2149
91	366	0.0360263	0	com_plus_2	3	1103
92	74	0.981584	0.404337	com_plus_2	1104	1328
93	25	0.999988	0.987009	com_plus_2	1329	1406
94	75	0.98028	0.393409	com_plus_2	1407	1634
95	11	1	0.999907	com_plus_2	1635	1670
96	46	0.998917	0.797992	com_plus_2	1671	1811
97	38	0.999709	0.898968	com_plus_2	1812	1928
98	48	0.998577	0.768208	com_plus_2	1929	2075
99	25	0.999988	0.987009	com_plus_2	2076	2150
100	14	1	0.999999	rev_plus_0	1	45
101	12	1	1	rev_plus_0	46	84
102	8	1	1	rev_plus_0	85	111
103	26	0.999997	0.997983	rev_plus_0	112	192
104	2	1	1	rev_plus_0	193	201
105	3	1	1	rev_plus_0	202	213
106	2	1	1	rev_plus_0	214	222
107	9	1	1	rev_plus_0	223	252
108	3	1	1	rev_plus_0	253	264
109	11	1	1	rev_plus_0	265	300
110	0	1	1	rev_plus_0	301	303
111	122	0.174813	0.00660068	rev_plus_0	304	672
112	2	1	1	rev_plus_0	673	681
113	20	1	0.99984	rev_plus_0	682	744
114	62	0.924381	0.613115	rev_plus_0	745	933
115	52	0.98098	0.804362	rev_plus_0	934	1092
116	2	1	1	rev_plus_0	1093	1101
117	3	1	1	rev_plus_0	1102	1113
118	95	0.468879	0.0596971	rev_plus_0	1114	1401
119	19	1	0.999936	rev_plus_0	1402	1461
120	66	0.886696	0.479018	rev_plus_0	1462	1662
121	54	0.973318	0.772704	rev_plus_0	1663	1827
122	32	0.999931	0.989451	rev_plus_0	1828	1926
123	14	1	0.999999	rev_plus_0	1927	1971
124	16	1	0.999995	rev_plus_0	1972	2022
125	40	0.998729	0.944694	rev_plus_0	2023	2145
126	2	1	1	rev_plus_0	2146	2154
127	1	1	1	rev_plus_1	2	7
128	19	0.999997	0.999673	rev_plus_1	8	67
129	7	1	1	rev_plus_1	68	91
130	15	1	0.999952	rev_plus_1	92	139
131	29	0.999716	0.9949	rev_plus_1	140	229
132	145	0.153913	0.106575	rev_plus_1	230	667
133	82	0.725128	0.533297	rev_plus_1	668	916
134	88	0.653335	0.455045	rev_plus_1	917	1183
135	62	0.918118	0.841566	rev_plus_1	1184	1372
136	40	0.995375	0.969138	rev_plus_1	1373	1495
137	1	1	1	rev_plus_1	1496	1501
138	97	0.5464	0.298873	rev_plus_1	1502	1795
139	67	0.879928	0.790137	rev_plus_1	1796	1999
140	41	0.994401	0.956751	rev_plus_1	2000	2125
141	8	1	1	rev_plus_1	2126	2149
142	33	0.999978	0.998661	rev_plus_2	3	104
143	12	1	1	rev_plus_2	105	143
144	4	1	1	rev_plus_2	144	158
145	41	0.99977	0.996499	rev_plus_2	159	284
146	78	0.954272	0.814662	rev_plus_2	285	521
147	75	0.964302	0.840445	rev_plus_2	522	749
148	25	0.999999	0.999889	rev_plus_2	750	827
149	143	0.466893	0.286571	rev_plus_2	828	1259
150	92	0.885435	0.65969	rev_plus_2	1260	1538
151	43	0.999633	0.992701	rev_plus_2	1539	1670
152	7	1	1	rev_plus_2	1671	1694
153	10	1	1	rev_plus_2	1695	1727
154	9	1	1	rev_plus_2	1728	1757
155	25	0.999999	0.999889	rev_plus_2	1758	1835
156	91	0.891466	0.712769	rev_plus_2	1836	2111
157	13	1	1	rev_plus_2	2112	2150
158	15	0.999997	0.987153	revcom_plus_0	1	48
159	6	1	0.99973	revcom_plus_0	49	69
160	23	0.999975	0.926764	revcom_plus_0	70	141
161	405	0.161958	0	revcom_plus_0	142	1359
162	264	0.577548	3.5349e-05	revcom_plus_0	1360	2154
163	0	1	1	revcom_plus_1	2	4
164	11	1	1	revcom_plus_1	5	40
165	26	1	0.999994	revcom_plus_1	41	121
166	32	0.999996	0.999879	revcom_plus_1	122	220
167	21	1	1	revcom_plus_1	221	286
168	0	1	1	revcom_plus_1	287	289
169	15	1	1	revcom_plus_1	290	337
170	34	0.999989	0.999802	revcom_plus_1	338	442
171	42	0.999818	0.993069	revcom_plus_1	443	571
172	39	0.99993	0.995814	revcom_plus_1	572	691
173	0	1	1	revcom_plus_1	692	694
174	64	0.984209	0.863323	revcom_plus_1	695	889
175	24	1	0.999998	revcom_plus_1	890	964
176	40	0.999902	0.994897	revcom_plus_1	965	1087
177	34	0.999989	0.999802	revcom_plus_1	1088	1192
178	53	0.997381	0.945595	revcom_plus_1	1193	1354
179	41	0.999866	0.993658	revcom_plus_1	1355	1480
180	100	0.745551	0.435213	revcom_plus_1	1481	1783
181	20	1	1	revcom_plus_1	1784	1846
182	0	1	1	revcom_plus_1	1847	1849
183	16	1	1	revcom_plus_1	1850	1900
184	5	1	1	revcom_plus_1	1901	1918
185	29	0.999999	0.999971	revcom_plus_1	1919	2008
186	47	0.999296	0.986136	revcom_plus_1	2009	2149
187	50	0.995236	0.958177	revcom_plus_2	3	155
188	22	1	0.999993	revcom_plus_2	156	224
189	78	0.859028	0.635664	revcom_plus_2	225	461
190	88	0.748479	0.522523	revcom_plus_2	462	728
191	73	0.903143	0.736831	revcom_plus_2	729	950
192	17	1	1	revcom_plus_2	951	1004
193	23	1	0.999991	revcom_plus_2	1005	1076
194	14	1	1	revcom_plus_2	1077	1121
195	44	0.998756	0.983095	revcom_plus_2	1122	1256
196	5	1	1	revcom_plus_2	1257	1274
197	19	1	0.999999	revcom_plus_2	1275	1334
198	9	1	1	revcom_plus_2	1335	1364
199	1	1	1	revcom_plus_2	1365	1370
200	11	1	1	revcom_plus_2	1371	1406
201	18	1	1	revcom_plus_2	1407	1463
202	9	1	1	revcom_plus_2	1464	1493
203	1	1	1	revcom_plus_2	1494	1499
204	33	0.999967	0.998966	revcom_plus_2	1500	1601
205	6	1	1	revcom_plus_2	1602	1622
206	13	1	1	revcom_plus_2	1623	1664
207	28	0.999997	0.999877	revcom_plus_2	1665	1751
208	73	0.903143	0.736831	revcom_plus_2	1752	1973
209	17	1	1	revcom_plus_2	1974	2027
210	25	0.999999	0.999965	revcom_plus_2	2028	2105
211	15	1	1	revcom_plus_2	2106	2150

### Sheet: mGene2 ORFs
ORF number	length	p-value permutation	p-value synonymous mutation	frame	start	end
1	601	0.00155097	1	plus_0	1	1806
2	10	1	1	plus_1	2	34
3	87	0.459225	0.0756511	plus_1	35	298
4	12	1	1	plus_1	299	337
5	12	1	1	plus_1	338	376
6	39	0.994953	0.874755	plus_1	377	496
7	49	0.964175	0.633448	plus_1	497	646
8	6	1	1	plus_1	647	667
9	32	0.999382	0.960838	plus_1	668	766
10	27	0.999925	0.995895	plus_1	767	850
11	1	1	1	plus_1	851	856
12	55	0.921048	0.514095	plus_1	857	1024
13	15	1	0.999999	plus_1	1025	1072
14	26	0.999955	0.99888	plus_1	1073	1153
15	25	0.999974	0.999497	plus_1	1154	1231
16	18	1	0.99999	plus_1	1232	1288
17	46	0.978021	0.711131	plus_1	1289	1429
18	31	0.999579	0.976141	plus_1	1430	1525
19	8	1	1	plus_1	1526	1552
20	9	1	1	plus_1	1553	1582
21	2	1	1	plus_1	1583	1591
22	33	0.999121	0.942666	plus_1	1592	1693
23	10	1	1	plus_1	1694	1726
24	26	0.999955	0.99888	plus_1	1727	1804
25	86	0.117789	0.0104105	plus_2	3	263
26	50	0.582544	0.206758	plus_2	264	416
27	11	0.999911	0.998641	plus_2	417	452
28	3	1	1	plus_2	453	464
29	93	0.0824469	0.00604115	plus_2	465	746
30	52	0.543487	0.178826	plus_2	747	905
31	45	0.684792	0.290949	plus_2	906	1043
32	79	0.16755	0.0204885	plus_2	1044	1283
33	69	0.268371	0.0435256	plus_2	1284	1493
34	99	0.0602172	0.00361868	plus_2	1494	1793
35	4	1	1	plus_2	1794	1805
36	27	0.999887	0.99996	com_plus_0	1	84
37	4	1	1	com_plus_0	85	99
38	37	0.99419	0.990587	com_plus_0	100	213
39	5	1	1	com_plus_0	214	231
40	7	1	1	com_plus_0	232	255
41	10	1	1	com_plus_0	256	288
42	13	1	1	com_plus_0	289	330
43	19	1	1	com_plus_0	331	390
44	1	1	1	com_plus_0	391	396
45	10	1	1	com_plus_0	397	429
46	3	1	1	com_plus_0	430	441
47	2	1	1	com_plus_0	442	450
48	15	1	1	com_plus_0	451	498
49	72	0.537361	0.498285	com_plus_0	499	717
50	17	1	1	com_plus_0	718	771
51	1	1	1	com_plus_0	772	777
52	60	0.769858	0.825478	com_plus_0	778	960
53	31	0.999261	0.998993	com_plus_0	961	1056
54	2	1	1	com_plus_0	1057	1065
55	25	0.999963	0.999989	com_plus_0	1066	1143
56	10	1	1	com_plus_0	1144	1176
57	9	1	1	com_plus_0	1177	1206
58	40	0.987114	0.979372	com_plus_0	1207	1329
59	30	0.999516	0.999543	com_plus_0	1330	1422
60	28	0.999812	0.999881	com_plus_0	1423	1509
61	32	0.998902	0.998199	com_plus_0	1510	1608
62	28	0.999812	0.999881	com_plus_0	1609	1695
63	6	1	1	com_plus_0	1696	1716
64	30	0.999516	0.999543	com_plus_0	1717	1809
65	36	0.999824	0.995474	com_plus_1	2	112
66	13	1	1	com_plus_1	113	154
67	45	0.99727	0.810184	com_plus_1	155	292
68	81	0.762892	0.242452	com_plus_1	293	538
69	32	0.999966	0.998219	com_plus_1	539	637
70	37	0.999748	0.989122	com_plus_1	638	751
71	14	1	1	com_plus_1	752	796
72	11	1	1	com_plus_1	797	832
73	3	1	1	com_plus_1	833	844
74	5	1	1	com_plus_1	845	862
75	1	1	1	com_plus_1	863	868
76	14	1	1	com_plus_1	869	913
77	0	1	1	com_plus_1	914	916
78	3	1	1	com_plus_1	917	928
79	38	0.999643	0.985108	com_plus_1	929	1045
80	12	1	1	com_plus_1	1046	1084
81	6	1	1	com_plus_1	1085	1105
82	8	1	1	com_plus_1	1106	1132
83	21	1	0.999997	com_plus_1	1133	1198
84	28	0.999996	0.99989	com_plus_1	1199	1285
85	3	1	1	com_plus_1	1286	1297
86	29	0.999992	0.999822	com_plus_1	1298	1387
87	37	0.999748	0.989122	com_plus_1	1388	1501
88	9	1	1	com_plus_1	1502	1531
89	29	0.999992	0.999822	com_plus_1	1532	1621
90	41	0.999073	0.93844	com_plus_1	1622	1747
91	18	1	1	com_plus_1	1748	1801
92	4	1	0.999998	com_plus_2	3	17
93	0	1	1	com_plus_2	18	20
94	7	1	0.999948	com_plus_2	21	44
95	209	0.34418	0.000370268	com_plus_2	45	674
96	170	0.530113	0.00221985	com_plus_2	675	1187
97	95	0.907615	0.10103	com_plus_2	1188	1475
98	110	0.84734	0.0455057	com_plus_2	1476	1805
99	16	1	0.99952	rev_plus_0	1	51
100	16	1	0.99952	rev_plus_0	52	102
101	86	0.234715	0.0108766	rev_plus_0	103	363
102	14	1	0.999923	rev_plus_0	364	408
103	4	1	1	rev_plus_0	409	423
104	2	1	1	rev_plus_0	424	432
105	3	1	1	rev_plus_0	433	444
106	26	0.999902	0.94249	rev_plus_0	445	525
107	26	0.999902	0.94249	rev_plus_0	526	606
108	14	1	0.999923	rev_plus_0	607	651
109	8	1	1	rev_plus_0	652	678
110	8	1	1	rev_plus_0	679	705
111	44	0.957415	0.435516	rev_plus_0	706	840
112	1	1	1	rev_plus_0	841	846
113	16	1	0.99952	rev_plus_0	847	897
114	2	1	1	rev_plus_0	898	906
115	7	1	1	rev_plus_0	907	930
116	3	1	1	rev_plus_0	931	942
117	1	1	1	rev_plus_0	943	948
118	9	1	1	rev_plus_0	949	978
119	26	0.999902	0.94249	rev_plus_0	979	1059
120	1	1	1	rev_plus_0	1060	1065
121	5	1	1	rev_plus_0	1066	1083
122	5	1	1	rev_plus_0	1084	1101
123	23	0.999985	0.981926	rev_plus_0	1102	1173
124	8	1	1	rev_plus_0	1174	1200
125	99	0.112488	0.00206425	rev_plus_0	1201	1500
126	5	1	1	rev_plus_0	1501	1518
127	36	0.993558	0.683833	rev_plus_0	1519	1629
128	2	1	1	rev_plus_0	1630	1638
129	56	0.792943	0.187642	rev_plus_0	1639	1809
130	37	0.999834	0.978958	rev_plus_1	2	115
131	34	0.999926	0.989173	rev_plus_1	116	220
132	111	0.744559	0.13745	rev_plus_1	221	556
133	32	0.999959	0.995886	rev_plus_1	557	655
134	32	0.999959	0.995886	rev_plus_1	656	754
135	136	0.532052	0.0535949	rev_plus_1	755	1165
136	48	0.998331	0.900153	rev_plus_1	1166	1312
137	33	0.999945	0.994101	rev_plus_1	1313	1414
138	1	1	1	rev_plus_1	1415	1420
139	30	0.999979	0.998221	rev_plus_1	1421	1513
140	21	1	0.999974	rev_plus_1	1514	1579
141	51	0.997247	0.830187	rev_plus_1	1580	1735
142	5	1	1	rev_plus_1	1736	1753
143	17	1	0.999998	rev_plus_1	1754	1804
144	46	0.995958	0.969542	rev_plus_2	3	143
145	83	0.913764	0.709145	rev_plus_2	144	395
146	20	0.999989	0.99999	rev_plus_2	396	458
147	176	0.331399	0.0739812	rev_plus_2	459	989
148	38	0.998794	0.99814	rev_plus_2	990	1106
149	9	1	1	rev_plus_2	1107	1136
150	142	0.536086	0.239144	rev_plus_2	1137	1565
151	36	0.999159	0.998638	rev_plus_2	1566	1676
152	43	0.997353	0.990862	rev_plus_2	1677	1805
153	513	0.0643251	0	revcom_plus_0	1	1542
154	82	0.984055	0.107642	revcom_plus_0	1543	1791
155	5	0.999996	0.995145	revcom_plus_0	1792	1809
156	0	1	1	revcom_plus_1	2	4
157	94	0.753676	0.636572	revcom_plus_1	5	289
158	6	1	1	revcom_plus_1	290	310
159	61	0.9721	0.971474	revcom_plus_1	311	496
160	31	0.999899	0.999842	revcom_plus_1	497	592
161	95	0.743801	0.61124	revcom_plus_1	593	880
162	3	1	1	revcom_plus_1	881	892
163	0	1	1	revcom_plus_1	893	895
164	16	1	1	revcom_plus_1	896	946
165	22	0.999997	0.999994	revcom_plus_1	947	1015
166	63	0.965939	0.970549	revcom_plus_1	1016	1207
167	106	0.632315	0.428136	revcom_plus_1	1208	1528
168	18	1	0.999997	revcom_plus_1	1529	1585
169	22	0.999997	0.999994	revcom_plus_1	1586	1654
170	50	0.993164	0.995247	revcom_plus_1	1655	1804
171	18	0.999989	0.999974	revcom_plus_2	3	59
172	10	1	1	revcom_plus_2	60	92
173	98	0.0740165	0.0153413	revcom_plus_2	93	389
174	11	1	1	revcom_plus_2	390	425
175	58	0.582565	0.37985	revcom_plus_2	426	602
176	49	0.779161	0.647992	revcom_plus_2	603	752
177	2	1	1	revcom_plus_2	753	761
178	23	0.999661	0.998863	revcom_plus_2	762	833
179	4	1	1	revcom_plus_2	834	848
180	50	0.758488	0.619385	revcom_plus_2	849	1001
181	10	1	1	revcom_plus_2	1002	1034
182	28	0.996694	0.989705	revcom_plus_2	1035	1121
183	35	0.973554	0.919616	revcom_plus_2	1122	1229
184	14	1	0.999999	revcom_plus_2	1230	1274
185	11	1	1	revcom_plus_2	1275	1310
186	22	0.999809	0.999329	revcom_plus_2	1311	1379
187	0	1	1	revcom_plus_2	1380	1382
188	11	1	1	revcom_plus_2	1383	1418
189	19	0.999975	0.999892	revcom_plus_2	1419	1478
190	17	0.999995	0.999987	revcom_plus_2	1479	1532
191	6	1	1	revcom_plus_2	1533	1553
192	13	1	1	revcom_plus_2	1554	1595
193	43	0.888224	0.786421	revcom_plus_2	1596	1727
194	19	0.999975	0.999892	revcom_plus_2	1728	1787
195	4	1	1	revcom_plus_2	1788	1802
196	1	1	1	revcom_plus_2	1803	1805
