## Supplementary table 8 for "Shadow ORFs illuminated: long overlapping genes in *Pseudomonas aeruginosa* are translated and under purifying selection"

### Sheet: Sheet1
#pairwise_distances_mGene1	pairwise_distances_OLG1	ratio of means		pairwise distances mGene2	pairwise distances OLG2	ratio of means
0.003246	0.009478	2.09485		0.001878	0.005815	11.9478
1e-05	0.003154			1e-05	0.009712
1e-05	0.003154			1e-05	0.005818
0.016328	0.025491			1e-05	0.007763
0.016328	0.025491			0.003758	0.007765
0.003246	0.009478			1e-05	0.005822
1e-05	1e-05			1e-05	0.015595
1e-05	1e-05			0.001879	0.001936
1e-05	0.006317			0	0
1e-05	1e-05			1e-05	0.001936
1e-05	0.003154			0.00188	0.003877
0.003247	0.009473			1e-05	0.003875
0.019604	0.02874			1e-05	0.003876
1e-05	0.003154			0.00188	0.003875
1e-05	0.003154			0.003761	0.005817
1e-05	0.003154			1e-05	0.005812
1e-05	0.006311			0.003763	0.005819
0.006501	0.009478			0.001878	0.007772
1e-05	1e-05			0.001878	0.003883
1e-05	0.003154			0.003757	0.005815
1e-05	0.003154			0.001878	0.005815
0.003244	0.003154			0.001878	0.007759
0.006513	0.012663			0.00376	0.005815
1e-05	0.003154			0.00376	0.007757
1e-05	0.003154			0.001879	0.025488
1e-05	0.003154			0.001878	0.025436
0.003246	0.009482			1e-05	0.019567
0.016329	0.009478			1e-05	0.01169
0.003246	0.009478			1e-05	0.0156
1e-05	0.006311			1e-05	0.017563
0.013054	0.009478			0.001877	0.023539
0.013054	0.009478			1e-05	0.02549
0.013054	0.009478			0.003762	0.025443
1e-05	0.003154			0.003761	0.019525
1e-05	0.006317			0.003761	0.019525
1e-05	0.006317			0.001878	0.027385
1e-05	0.006317			0.00376	0.027377
1e-05	0.006325			0.001879	0.001936
1e-05	0.003154			1e-05	0.017557
1e-05	0.003154			1e-05	0.027463
1e-05	0.003154			1e-05	0.001936
0.003246	0.009478			0.005645	0.027428
0.003246	0.012639			1e-05	0.00388
0.006499	0.009478			1e-05	0.003875
0.003246	0.009478			0.001879	0.003877
0.003246	0.009478			0.001877	0.001936
0.009764	0.015837			0.001877	0.001936
1e-05	0.003154			1e-05	1e-05
1e-05	0.003154			1e-05	0.001936
0.003246	0.006323			1e-05	0.005814
1e-05	0.006323			0.001878	0.003877
0.003245	0.003154			1e-05	0.013649
1e-05	0.003154			1e-05	0.009729
1e-05	0.003154			1e-05	0.023543
0.003246	0.006323			1e-05	0.027499
1e-05	0.009481			0.001878	0.02549
1e-05	0.009481			1e-05	0.013685
0.003245	0.012655			1e-05	0.013657
0.00325	0.012677			0.00188	0.015633
0.003246	0.009478			1e-05	0.027467
0.019604	0.02874			0.001879	0.009729
1e-05	0.003154			1e-05	0.005826
1e-05	0.006308			0.001879	0.017569
1e-05	0.003154			1e-05	0.01169
1e-05	0.003154			1e-05	0.013649
0.003244	0.003154			0.001878	0.02549
1e-05	0.003154			0.003758	0.019526
0.003246	0.009478			0.001877	0.02549
1e-05	0.006313			0.001877	0.023465
1e-05	0.003154			0.001877	0.021507
1e-05	0.003154			0.001877	0.027463
1e-05	0.003154			1e-05	0.021526
1e-05	0.003154			0.001877	0.01169
0.003248	0.009486			1e-05	0.009741
1e-05	0.003154			1e-05	0.01169
0.003247	0.009489			1e-05	0.013645
0.003247	0.009489			0.00188	0.013659
0.003247	0.006315			0.001877	0.021531
0.003247	0.006315			1e-05	0.015606
0.003247	0.009479			1e-05	0.023527
1e-05	0.003154			1e-05	0.029442
0.006502	0.006315			1e-05	0.02549
0.003247	0.006315			1e-05	0.027463
1e-05	0.003154			1e-05	0.027463
1e-05	0.003154			1e-05	0.02746
1e-05	0.003154			0.001878	0.02747
1e-05	0.003154			1e-05	0.027471
1e-05	0.003154			0.001877	0.027475
0.006506	0.012646			1e-05	0.023508
0.006506	0.012646			0.001878	0.011688
0.003246	0.006313			1e-05	0.009729
0.006491	0.006313			1e-05	0.011674
1e-05	0.003154			0.003769	0.027506
1e-05	0.003154			0.001884	0.027506
0.003248	0.006315			1e-05	0.013649
0.003245	0.003154			1e-05	0.013649
0.003246	0.006315			1e-05	0.02549
0.003254	0.006323			0.013198	0.043417
1e-05	0.006319			0.005684	0.007777
0.003246	0.006313			0.005684	0.009705
0.003246	0.003154			0.003787	0.013639
0.003245	0.003154			1e-05	0.013657
0.013054	0.00948			1e-05	0.007763
1e-05	0.003154			0.003758	0.007765
1e-05	0.003154			1e-05	0.027499
1e-05	0.003154			1e-05	0.013685
1e-05	0.003154			1e-05	0.013657
1e-05	0.003154			1e-05	0.027467
1e-05	0.003154			1e-05	0.005822
1e-05	0.003154			1e-05	1e-05
1e-05	0.006311			1e-05	0.001936
0.003246	0.003154			1e-05	0.003875
1e-05	0.006311			1e-05	0.003876
1e-05	0.003154			1e-05	0.005812
1e-05	0.003154			0.001878	0.003883
1e-05	0.003154			0.001878	0.005815
0.019604	0.02874			0.00376	0.005815
1e-05	0.006317			0.00376	0.007757
1e-05	0.006317			1e-05	0.013649
0.016328	0.028719			0.002741	0.019924
0.003245	0.00632			1e-05	0.019567
0.003246	0.009478			1e-05	0.021526
0.003245	0.003154			1e-05	0.009741
1e-05	0.006317			1e-05	0.01169
1e-05	0.003154			1e-05	0.0156
1e-05	0.006317			1e-05	0.017563
0.003244	0.009498			1e-05	0.029442
1e-05	0.009498			1e-05	0.02549
1e-05	0.009481			1e-05	0.027463
1e-05	0.009481			1e-05	0.027471
0.01964	0.02868			1e-05	0.009729
1e-05	0.006311			0.003761	0.019525
1e-05	0.006311			0.00376	0.027377
0.013054	0.009478			1e-05	0.013649
0.013035	0.01267			1e-05	0.017557
0.019596	0.025491			1e-05	0.027463
0.016328	0.025491			0.001877	0.001936
0.013035	0.01586			1e-05	0.001936
0.019604	0.02874			1e-05	0.005814
0.013054	0.01266
0.016362	0.009478
0.016329	0.009478
0.013054	0.009478
0.013054	0.009478
0.013054	0.009478
0.013054	0.009478
0.013035	0.01267
0.016349	0.012651
0.003245	0.003154
1e-05	0.006311
0.009765	0.009516
0.013074	0.0127
1e-05	0.003154
1e-05	0.003154
0.016328	0.025491
0.013054	0.009478
0.013054	0.009478
1e-05	0.006322
0.003248	0.0095
0.016328	0.028729
0.019616	0.02871
0.016328	0.025491
0.016328	0.025491
0.016328	0.025491
0.016328	0.025491
0.016328	0.025491
0.016328	0.025491
0.01964	0.02868
0.022965	0.031914
0.003246	0.009478
0.013054	0.009478
0.013035	0.01267
1e-05	0.00632
1e-05	0.003154
1e-05	0.006312
1e-05	0.009469
1e-05	0.009481
0.016328	0.025491
1e-05	0.003154
1e-05	0.003154
1e-05	0.003154
0.003246	0.003154
0.006496	0.006315
1e-05	0.006317
1e-05	0.006317
1e-05	0.003154
1e-05	0.003154
0.003244	0.006314
0.006522	0.006315
0.003251	0.003154
0.006607	0.019034
0.003246	0.009478
0.003246	0.009478
1e-05	0.003154
1e-05	0.003154
1e-05	0.003154
1e-05	0.003154
0.006506	0.022267
0.006506	0.019051
0.003246	0.012652
0.003245	0.006319
0.003245	0.003154
0.003245	0.003154
0.003249	0.003154
1e-05	0.006333
0.003246	0.01266
1e-05	0.003151
0.003247	0.006311
0.003246	0.012657
0.003246	0.012657
0.006499	0.012647
0.003246	0.009478
0.003246	0.009478
0.003246	0.009478
0.003246	0.009478
0.003246	0.009478
0.003246	0.009478
0.003246	0.009478
1e-05	0.006317
0.003246	0.006313
0.003246	0.006313
1e-05	0.006317
1e-05	0.006317
0.003243	0.003154
1e-05	0.003154
1e-05	0.003154
1e-05	0.003154
1e-05	0.003154
1e-05	0.003154
1e-05	0.003154
1e-05	0.003154
1e-05	0.003154
0.003251	0.006312
0.003313	0.006408
1e-05	0.006311
1e-05	0.006311
1e-05	0.006311
0.003246	0.003149
0	0
1e-05	1e-05
1e-05	0.006308
0.003243	0.006317
0.006504	0.012676
0.003247	0.003152
1e-05	0.006312
0.006495	0.00632
0.006506	0.019051
1e-05	1e-05
1e-05	0.006317
1e-05	0.006317
0.003246	0.009478
1e-05	0.003154
0.003246	0.009491
0.006496	0.009489
0.006496	0.006315
0.006496	0.006315
0.003246	0.009478
1e-05	0.003154
1e-05	0.003154
1e-05	0.003154
1e-05	0.003154
0.003245	0.003154
1e-05	0.006317
1e-05	0.003154
1e-05	0.003154
1e-05	0.003154
1e-05	0.003154
1e-05	0.006317
1e-05	0.006317
1e-05	0.006317
0.003246	0.009485
0.003246	0.009478
1e-05	0.003154
1e-05	0.003154
1e-05	0.003154
1e-05	0.003154
1e-05	0.003154
0.003249	0.003154
0.00979	0.019034
1e-05	0.009473
0.003246	0.006323
0.006499	0.00948
0.003246	0.006313
0.003253	0.006315
0.003246	0.006315
1e-05	0.003154
1e-05	0.003154
1e-05	0.003154
1e-05	0.003154
1e-05	0.006312
1e-05	0.006338
1e-05	0.009495
1e-05	0.006317
0.016328	0.025491
0.003246	0.012669
0.003246	0.009478
0.003246	0.009484
0.003246	0.009484
0.003246	0.009484
0.003246	0.009484
1e-05	0.003154
1e-05	0.003154
1e-05	0.006311
1e-05	1e-05
1e-05	1e-05
1e-05	0.006308
1e-05	0.003154
1e-05	0.003154
0.003246	0.009478
0.016328	0.025491
0.016328	0.025491
0.016328	0.025491
0.016328	0.025491
0.003249	0.019051
0.006504	0.009478
1e-05	0.009491
0.006503	0.012678
1e-05	0.006308
1e-05	0.009477
0.003247	0.009487
0.003245	0.003154
1e-05	0.006308
1e-05	0.006317
1e-05	0.006317
1e-05	0.006317
1e-05	0.003154
1e-05	0.003154
0.003247	0.009473
1e-05	0.003154
1e-05	0.006317
0.003246	0.009478
0.003246	0.009478
1e-05	0.003154
1e-05	0.003154
0.019604	0.02874
0.01964	0.02868
1e-05	0.003154
0.016328	0.025491
1e-05	0.006311
1e-05	0.006317
0.016347	0.009478
0.016347	0.009478
1e-05	0.003154
0.019604	0.02874
