## Supplementary table 9 for "Shadow ORFs illuminated: long overlapping genes in *Pseudomonas aeruginosa* are translated and under purifying selection"

### Sheet: oligonucleotides
No.	Name	Sequence (5´--> 3´)
1	PA_16S_F	GATGTTGGGTTAAGTCCCGT
2	PA_16S_R	CCCCTACGGCTACCTTGTTA
3	olg1+730R_RT	GCTGCCAGACGACCATCGAC
4	PA0260+575F	GCACCATGACCCATCCGCTGT
5	PA0260+423F	CGAATGGCTGGACCGCAACG
6	olg1+524F	TCGCCATTGCGCTTGCGTAC
7	PA1383+172F	GTGGAAAATGGTGCCAACCT
8	PA0260+800F	ACGGCCTGTTCGAACCCCTC
9	olg1+34F	CTCGTAGGGAGTTTCCGCGCG
10	PA1383+278F	CCTACACCATCGATCCAGTG
11	olg2+20F	TGACCAATACGCGCATCTCG
12	PA_gyrA+346F	AACGCCGCAGCCATGCGATA
13	PA_gyrA+458R	CATGACCGCCGGGATCTGCT
14	olg1+640R	AGACGGTGGGACTTGCCAAC
15	PA0260+1773R	CTCCGGGTTGTTGGGTATGGCC
16	PA0260+1838R	ACCACATCATCCACGCTGTCCC
17	PA0260+1890R	GCCTTCCAATCCAACCGCCAA
18	PA0260+1969R	CGCACGGTACAAAGCACGCAC

### Sheet: JPT peptides
Index	Peptide Name	Peptide Sequence	Remarks	C-term	Synthesis-No.	MW (average)	Target Amount [nmol/well]
1	OLG1_1	AGDQNHAGAQFTSGB	K*/B= Lys U-13C6;U-15N2 , R*/X= Arg U-13C6;U-15N4	K*	4954_2	1496.46	14
2	OLG1_3	AVALAVAQX	K*/B= Lys U-13C6;U-15N2 , R*/X= Arg U-13C6;U-15N4	R*	4954_2	907.991	14
3	OLG1_2	LAALATHPAGAAYX	K*/B= Lys U-13C6;U-15N2 , R*/X= Arg U-13C6;U-15N4	R*	4954_2	1392.5	14
4	OLG1_4	MASAADELEDTFEX	K*/B= Lys U-13C6;U-15N2 , R*/X= Arg U-13C6;U-15N4	R*	4954_2	1594.59	14
5	PA0260_4	AETPYEAX	K*/B= Lys U-13C6;U-15N2 , R*/X= Arg U-13C6;U-15N4	R*	4954_2	945.907	14
6	PA0260_2	FASGAGGAAVX	K*/B= Lys U-13C6;U-15N2 , R*/X= Arg U-13C6;U-15N4	R*	4954_2	972.978	14
7	PA0260_5	NSQLIDATVAYX	K*/B= Lys U-13C6;U-15N2 , R*/X= Arg U-13C6;U-15N4	R*	4954_2	1360.41	14
8	PA0260_3	TGLPQGFHQX	K*/B= Lys U-13C6;U-15N2 , R*/X= Arg U-13C6;U-15N4	R*	4954_2	1150.18	14
9	PA0260_1	TIVSAQSITLPB	K*/B= Lys U-13C6;U-15N2 , R*/X= Arg U-13C6;U-15N4	K*	4954_2	1265.42	14
10	OLG2_2	IPELGGX	K*/B= Lys U-13C6;U-15N2 , R*/X= Arg U-13C6;U-15N4	R*	4954_2	750.778	14
11	OLG2_1	ISPHLDTYX	K*/B= Lys U-13C6;U-15N2 , R*/X= Arg U-13C6;U-15N4	R*	4954_2	1111.14	14
12	OLG2_3	LAEVEEHHVAAGX	K*/B= Lys U-13C6;U-15N2 , R*/X= Arg U-13C6;U-15N4	R*	4954_2	1427.46	14
13	OLG2_4	LVEAQLB	K*/B= Lys U-13C6;U-15N2 , R*/X= Arg U-13C6;U-15N4	K*	4954_2	807.898	14
14	PA1383_5	AHETGVYTVTEVAB	K*/B= Lys U-13C6;U-15N2 , R*/X= Arg U-13C6;U-15N4	K*	4954_2	1512.58	14
15	PA1383_3	FDVGDLB	K*/B= Lys U-13C6;U-15N2 , R*/X= Arg U-13C6;U-15N4	K*	4954_2	800.819	14
16	PA1383_4	VDFENVX	K*/B= Lys U-13C6;U-15N2 , R*/X= Arg U-13C6;U-15N4	R*	4954_2	887.871	14
17	PA1383_2	VLHPLNLNNQDX	K*/B= Lys U-13C6;U-15N2 , R*/X= Arg U-13C6;U-15N4	R*	4954_2	1442.51	14
18	PA1383_1	VSLQNDPLNELX	K*/B= Lys U-13C6;U-15N2 , R*/X= Arg U-13C6;U-15N4	R*	4954_2	1407.46	14
