## Supplementary table 10 for "Shadow ORFs illuminated: long overlapping genes in *Pseudomonas aeruginosa* are translated and under purifying selection"

### Sheet: Tabelle1
Sequence	Modified sequence	Score
AETPYEAR	_AETPYEAR_(ar)	107.66
AETPYEAR	_AETPYEAR_(ar)	109.86
AETPYEAR	_AETPYEAR_(ar)	63.565
AETPYEAR	_AETPYEAR_(ar)	52.716
AETPYEAR	_AETPYEAR_(ar)	52.716
AETPYEAR	_AETPYEAR_(ar)	50.607
AETPYEAR	_AETPYEAR_(ar)	55.531
AETPYEAR	_AETPYEAR_(ar)	52.716
AETPYEAR	_AETPYEAR_(ar)	61.999
AETPYEAR	_AETPYEAR_(ar)	55.531
AGDQNHAGAQFTSGK	_AGDQNHAGAQFTSGK_(ly)	56.514
AGDQNHAGAQFTSGK	_AGDQNHAGAQFTSGK_(ly)	225.29
AGDQNHAGAQFTSGK	_AGDQNHAGAQFTSGK_(ly)	226.93
AGDQNHAGAQFTSGK	_AGDQNHAGAQFTSGK_(ly)	214.65
AGDQNHAGAQFTSGK	_AGDQNHAGAQFTSGK_(ly)	184.48
AHETGVYTVTEVAK	_AHETGVYTVTEVAK_(ly)	337.75
AHETGVYTVTEVAK	_AHETGVYTVTEVAK_(ly)	118.4
AHETGVYTVTEVAK	_AHETGVYTVTEVAK_(ly)	85.958
AHETGVYTVTEVAK	_AHETGVYTVTEVAK_(ly)	69.979
AHETGVYTVTEVAK	_AHETGVYTVTEVAK_(ly)	108.7
AHETGVYTVTEVAK	_AHETGVYTVTEVAK_(ly)	79.659
AHETGVYTVTEVAK	_AHETGVYTVTEVAK_(ly)	85.958
AVALAVAQR	_AVALAVAQR_(ar)	134.44
AVALAVAQR	_AVALAVAQR_(ar)	119.57
AVALAVAQR	_AVALAVAQR_(ar)	84.244
AVALAVAQR	_AVALAVAQR_(ar)	70.912
AVALAVAQR	_AVALAVAQR_(ar)	58.981
AVALAVAQR	_AVALAVAQR_(ar)	57.281
AVALAVAQR	_AVALAVAQR_(ar)	58.981
AVALAVAQR	_AVALAVAQR_(ar)	58.981
AVALAVAQR	_AVALAVAQR_(ar)	68.915
AVALAVAQR	_AVALAVAQR_(ar)	84.244
AVALAVAQR	_AVALAVAQR_(ar)	58.981
AVALAVAQR	_AVALAVAQR_(ar)	68.915
AVALAVAQR	_AVALAVAQR_(ar)	64.757
AVALAVAQR	_AVALAVAQR_(ar)	70.912
FASGAGGAAVR	_FASGAGGAAVR_(ar)	138.1
FASGAGGAAVR	_FASGAGGAAVR_(ar)	133.23
FASGAGGAAVR	_FASGAGGAAVR_(ar)	138.1
FDVGDLK	_FDVGDLK_(ly)	108.24
FDVGDLK	_FDVGDLK_(ly)	84.244
FDVGDLK	_FDVGDLK_(ly)	117.93
FDVGDLK	_FDVGDLK_(ly)	107.43
IPELGGR	_IPELGGR_(ar)	100.67
IPELGGR	_IPELGGR_(ar)	75.311
IPELGGR	_IPELGGR_(ar)	64.803
ISPHLDTYR	_ISPHLDTYR_(ar)	45.368
ISPHLDTYR	_ISPHLDTYR_(ar)	120.99
ISPHLDTYR	_ISPHLDTYR_(ar)	44.203
LAALATHPAGAAYR	_LAALATHPAGAAYR_(ar)	72.089
LAALATHPAGAAYR	_LAALATHPAGAAYR_(ar)	121.28
LAALATHPAGAAYR	_LAALATHPAGAAYR_(ar)	108.17
LAALATHPAGAAYR	_LAALATHPAGAAYR_(ar)	92.925
LAALATHPAGAAYR	_LAALATHPAGAAYR_(ar)	48.659
LAEVEEHHVAAGR	_LAEVEEHHVAAGR_(ar)	149.26
LAEVEEHHVAAGR	_LAEVEEHHVAAGR_(ar)	89.629
LVEAQLK	_LVEAQLK_(ly)	129.67
LVEAQLK	_LVEAQLK_(ly)	134.85
MASAADELEDTFER	_MASAADELEDTFER_(ar)	314.55
MASAADELEDTFER	_MASAADELEDTFER_(ar)	237.37
MASAADELEDTFER	_MASAADELEDTFER_(ar)	46.796
MASAADELEDTFER	_MASAADELEDTFER_(ar)	79.693
MASAADELEDTFER	_MASAADELEDTFER_(ar)	88.441
MASAADELEDTFER	_MASAADELEDTFER_(ar)	64.439
MASAADELEDTFER	_MASAADELEDTFER_(ar)	101.93
MASAADELEDTFER	_MASAADELEDTFER_(ar)	72.006
MASAADELEDTFER	_MASAADELEDTFER_(ar)	55.401
MASAADELEDTFER	_MASAADELEDTFER_(ar)	42.809
NSQLIDATVAYR	_NSQLIDATVAYR_(ar)	145.89
NSQLIDATVAYR	_NSQLIDATVAYR_(ar)	73.067
NSQLIDATVAYR	_NSQLIDATVAYR_(ar)	167.67
NSQLIDATVAYR	_NSQLIDATVAYR_(ar)	270.72
NSQLIDATVAYR	_NSQLIDATVAYR_(ar)	71.03
NSQLIDATVAYR	_NSQLIDATVAYR_(ar)	42.743
NSQLIDATVAYR	_NSQLIDATVAYR_(ar)	42.336
NSQLIDATVAYR	_NSQLIDATVAYR_(ar)	57.348
NSQLIDATVAYR	_NSQLIDATVAYR_(ar)	42.336
NSQLIDATVAYR	_NSQLIDATVAYR_(ar)	42.336
NSQLIDATVAYR	_NSQLIDATVAYR_(ar)	90.685
NSQLIDATVAYR	_NSQLIDATVAYR_(ar)	97.456
NSQLIDATVAYR	_NSQLIDATVAYR_(ar)	90.827
NSQLIDATVAYR	_NSQLIDATVAYR_(ar)	94.616
NSQLIDATVAYR	_NSQLIDATVAYR_(ar)	83.862
NSQLIDATVAYR	_NSQLIDATVAYR_(ar)	83.862
NSQLIDATVAYR	_NSQLIDATVAYR_(ar)	81.865
NSQLIDATVAYR	_NSQLIDATVAYR_(ar)	69.01
TGLPQGFHQR	_TGLPQGFHQR_(ar)	63.216
TGLPQGFHQR	_TGLPQGFHQR_(ar)	90.108
TGLPQGFHQR	_TGLPQGFHQR_(ar)	72.243
TIVSAQSITLPK	_TIVSAQSITLPK_(ly)	149.96
TIVSAQSITLPK	_TIVSAQSITLPK_(ly)	192.44
VDFENVR	_VDFENVR_(ar)	97.071
VDFENVR	_VDFENVR_(ar)	110.63
VDFENVR	_VDFENVR_(ar)	62.717
VDFENVR	_VDFENVR_(ar)	100.07
VDFENVR	_VDFENVR_(ar)	60.788
VLHPLNLNNQDR	_VLHPLNLNNQDR_(ar)	124.42
VLHPLNLNNQDR	_VLHPLNLNNQDR_(ar)	181.66
VSLQNDPLNELR	_VSLQNDPLNELR_(ar)	121.9
VSLQNDPLNELR	_VSLQNDPLNELR_(ar)	246.86
VSLQNDPLNELR	_VSLQNDPLNELR_(ar)	201.61
VSLQNDPLNELR	_VSLQNDPLNELR_(ar)	121.83
VSLQNDPLNELR	_VSLQNDPLNELR_(ar)	43.512
VSLQNDPLNELR	_VSLQNDPLNELR_(ar)	42.001
VSLQNDPLNELR	_VSLQNDPLNELR_(ar)	43.512
VSLQNDPLNELR	_VSLQNDPLNELR_(ar)	49.35
VSLQNDPLNELR	_VSLQNDPLNELR_(ar)	42.743
VSLQNDPLNELR	_VSLQNDPLNELR_(ar)	42.743
VSLQNDPLNELR	_VSLQNDPLNELR_(ar)	52.79
